# Forecasting histone methylation by Polycomb complexes with minute-scale precision

**DOI:** 10.1101/2023.06.16.545270

**Authors:** Moa J. Lundkvist, Ludvig Lizana, Yuri B. Schwartz

## Abstract

All animals use the Polycomb system to epigenetically repress developmental genes. The repression requires tri-methylation of Lysine 27 of histone H3 (H3K27me3) by Polycomb Repressive Complex 2 (PRC2), but the dynamics of this process is poorly understood. To bridge the gap, we developed a computational model that forecasts H3K27 methylation in *Drosophila* with high temporal resolution and spatial accuracy of contemporary experimental techniques. Using this model, we show that pools of methylated H3K27 in dividing cells are defined by the effective concentration of PRC2 and the replication frequency. We find that the allosteric stimulation by pre-existing H3K27me3 makes PRC2 better in methylating developmental genes as opposed to indiscriminate methylation throughout the genome. Applied to *Drosophila* development, our model argues that, in this organism, the intergenerationally inherited H3K27me3 does not “survive” rapid cycles of embryonic chromatin replication and is unlikely to transmit the memory of epigenetic repression to the offspring. We foresee that our model is adaptable to other organisms, including mice and humans.
