## Supplementary material for "Forecasting histone methylation by Polycomb complexes with minute-scale precision": Table S1

### Sheet: Sheet1
Table S1. Parameter settings
	nGenomes	N	tT	deltaT	k23	S3	kD	tR	tsnapshot	FPRE	positionsPRE	oPRE (rounded to 4 decimals)
Fig. 2C (optimization)	1000	500	57600	0.25	0.00015 - 0.00055	1-7	0	5760
Figure 2B/D	1000	500	57600	0.25	0.00025	3.5	0	5760
Fig. 3B	1000	2500	57600	0.25	0.00025	3.5	0	5760	51840, 53280, 54720, 56160, 57599	350	482, 833, 1108, 1213, 1312, 1439, 1514, 1537, 1614, 1732, 1811, 1894, 1961, 2017	0.4917, 0.5644, 0.4715, 0.3745, 0.7424, 0.4168, 0.6386, 0.1532, 0.4188, 0.2471, 0.1486, 0.685, 0.1996, 0.196
Fig. 3C	1000	1000	57600	0.25	0.00025	3.5	0	5760	51840, 53280, 54720, 56160, 57599	350	494, 507	0.3009, 0.4991
Fig. 3D	1000	1000 - 2500	57600	0.25	0.00025	3.5	0	5760	51840, 53280, 54720, 56160, 57599	350	See table S2, S3	See table S2, S3
Fig. 4A (calibration)	1000	1000	57600	0.25	0.00025	3.5	0	5760	51840, 53280, 54720, 56160, 57599	350	NA	NA
Fig. 4A (PRE removal)	1000	1000	28800	0.25	0.00025	3.5	0	5760	1440, 2880, 4320, 5759, 5760, 7200, 8640, 10080, 11519, 11520, 12960, 14400, 15840, 17279, 17280, 18720, 20160, 21600, 23039, 23040, 24480, 25920, 27360, 28799	350	334, 437, 666	0.3194, 0.4488, 0.3125
Fig. 4B, S1 (K27me3 stim.)	1000	500	57600	0.25	0.00025	3.5	0	5760	NA	NA	NA	NA
Fig. 4B, S1 (no K27me3 stim.)	1000	500	57600	0.25	0.00045	1	0	5760	NA	NA	NA	NA
Fig. 4C (K27me3 stim.)	1000	1000	57600	0.25	0.00025	3.5	0	5760	51840, 53280, 54720, 56160, 57600	350	500	0.4934
Fig. 4C (no K27me3 stim.)	1000	1000	57600	0.25	0.00045	1	0	5760	51840, 53280, 54720, 56160, 57600	350	500	0.4934
Fig. 5A	1000	500	57600	0.25	0.0002-0.0006	3.5	0-0.0002	5760	NA	NA	NA	NA
Fig. 6 (A, B)	1000	500	960	0.25	0.00025	3.5	0	20, 56, 90, 126, 162, 198, 234, 270, 306, 342, 390, 450, 510, 670, 840	10, 38, 73, 108, 144, 180, 216, 252, 288, 324, 366, 420, 480, 590, 755, 959	NA	NA	NA
Fig. 6 (C, D)	1000	500	960	0.25	0.0025	3.5	0	20, 56, 90, 126, 162, 198, 234, 270, 306, 342, 390, 450, 510, 670, 841	10, 38, 73, 108, 144, 180, 216, 252, 288, 324, 366, 420, 480, 590, 755, 959	NA	NA	NA
Fig. 6E, Fig S3	1000	2500	960	0.25	0.0025	3.5	0	20, 56, 90, 126, 162, 198, 234, 270, 306, 342, 390, 450, 510, 670, 842	10, 38, 73, 108, 144, 180, 216, 252, 288, 324, 366, 420, 480, 590, 755, 959	350	482, 833, 1108, 1213, 1312, 1439, 1514, 1537, 1614, 1732, 1811, 1894, 1961, 2017	0.4917, 0.5644, 0.4715, 0.3745, 0.7424, 0.4168, 0.6386, 0.1532, 0.4188, 0.2471, 0.1486, 0.685, 0.1996, 0.196
Fig. 6F, Fig S4 A-C	1000	2500	960	0.25	0.00025 - 0.00375	3.5	0	20, 56, 90, 126, 162, 198, 234, 270, 306, 342, 390, 450, 510, 670, 843	10, 38, 73, 108, 144, 180, 216, 252, 288, 324, 366, 420, 480, 590, 755, 959	350	482, 833, 1108, 1213, 1312, 1439, 1514, 1537, 1614, 1732, 1811, 1894, 1961, 2018	0.4917, 0.5644, 0.4715, 0.3745, 0.7424, 0.4168, 0.6386, 0.1532, 0.4188, 0.2471, 0.1486, 0.685, 0.1996, 0.196
Fig. 2 (A, B)	1000	500	960	0.25	0.00025	3.5	0	20, 56, 90, 126, 162, 198, 234, 270, 306, 342, 390, 450, 510	10, 38, 73, 108, 144, 180, 216, 252, 288, 324, 366, 420, 480, 590, 755, 959	NA	NA	NA
Fig. 2 (C, D)	1000	500	960	0.25	0.0025	3.5	0	20, 56, 90, 126, 162, 198, 234, 270, 306, 342, 390, 450, 510	10, 38, 73, 108, 144, 180, 216, 252, 288, 324, 366, 420, 480, 590, 755, 959	NA	NA	NA
For historical reasons, in the computational implementation of the model the base mathylation probability parameter is split into two: deltaT and k23
That is kb = deltaT*k23
Note that, for all computations presented in the manuscript, deltaT parameter was kept constant, deltaT=0.25
