## Supplementary material for "Forecasting histone methylation by Polycomb complexes with minute-scale precision": Table S2

### Sheet: Sheet1
Table S2. Parameter settings for loci in Kc cells (set 1)
	N	positionsPRE	oPRE (rounded to 4 decimals)
	1000	500	0.271
	1000	427, 573	0.456, 0.3516
	1000	494, 507	0.3009, 0.4991
	1250	257, 290, 673, 994	0.186, 0.2958, 0.201, 0.1318
	1000	468, 525, 532	0.1979, 0.144, 0.1619
	1000	334, 437, 666	0.3194, 0.4488, 0.3125
	1000	500	0.125
	1000	465, 534	0.2859, 0.2816
	1000	351, 650	0.418, 0.0975
	1000	500	0.4049
	1250	369, 869, 880	0.1234, 0.187, 0.1325
	1000	500	0.2046
	1250	427, 605, 823	0.1444, 0.1517, 0.1139
	1250	394, 855	0.1002, 0.1435
	1000	500	0.175
	1000	319, 681	0.1759, 0.1554
	1250	222, 713, 1027	0.1782, 0.3038, 0.1558
	1000	463, 536	0.499, 0.2884
	1250	571, 680	0.1157, 0.107
	1000	500	0.1499
	1000	500	0.3954
	1000	500	0.1557
	1000	465, 497, 534	0.4885, 0.1686, 0.3366
	1000	500	0.1148
	1000	500	0.2541
	1000	473, 526	0.2002, 0.1541
	1000	327, 361, 665, 672	0.3434, 0.3292, 0.3101, 0.347
	1000	500	0.1231
	1700	397, 512, 951, 1009, 1040, 1263, 1294, 1304	0.4111, 0.2983, 0.1633, 0.1192, 0.1919, 0.0991, 0.1099, 0.2119
	1000	500	0.3691
	1000	476, 525	0.1954, 0.2901
	1000	500	0.1439
	1000	500	0.1293
	1000	439, 524, 561	0.2885, 0.9144, 0.3053
	1000	500	0.5615
	1000	500	0.1692
	1000	500	0.0947
	1000	452, 515, 547	0.0948, 0.1028, 0.1373
	1000	500	0.1054
	1000	500	0.2824
	1700	382, 435, 744, 1318	0.2993, 0.1802, 0.1013, 0.1804
	1000	500	0.4934
	1000	500	0.2752
	1000	500	0.1618
	1000	500	0.1902
	1000	256, 744	0.4663, 0.2661
	1000	500	0.2495
	1000	396, 479, 605	0.1558, 0.4449, 0.2909
	1000	500	0.119
	1000	402, 599	0.1326, 0.3016
	1700	527, 694, 946, 1162, 1174	0.1678, 0.3424, 0.2387, 0.1306, 0.2508
	1000	368, 632	0.3135, 0.1719
	1000	441, 559	0.4672, 0.2029
	1000	444, 555	0.2232, 0.0921
	1000	500	0.1948
	1000	491, 510	0.1272, 0.1793
	1000	461, 539	0.0906, 0.1429
	1000	308, 406, 691	0.339, 0.529, 0.1337
	2500	219, 584, 869, 1197, 1204, 1453, 1512, 1566, 1667, 2021, 2071, 2281	0.1819, 0.1572, 0.5154, 0.2073, 0.3148, 0.5864, 0.3455, 0.2755, 0.3047, 0.1649, 0.7718, 0.4783
	1000	473, 527	0.788, 1.0
	1000	500	0.3528
	1700	712, 742, 988	0.1236, 0.239, 0.2532
	1000	446, 555	0.1706, 0.0887
	1000	396, 595, 605	0.0929, 0.1118, 0.1813
	1000	500	0.2245
	1250	549, 561, 701	0.4287, 0.2424, 0.3865
	1000	500	0.1595
	1000	444, 502, 557	0.2867, 0.1201, 0.1948
	2500	482, 833, 1108, 1213, 1312, 1439, 1514, 1537, 1614, 1732, 1811, 1894, 1961, 2017	0.4917, 0.5644, 0.4715, 0.3745, 0.7424, 0.4168, 0.6386, 0.1532, 0.4188, 0.2471, 0.1486, 0.685, 0.1996, 0.196
	1000	500	0.109
	1000	500	0.1331
	1700	325, 644, 714, 792, 1019, 1376	0.239, 0.2222, 0.5227, 0.1226, 0.2311, 0.1628
	1000	459, 540	0.2374, 0.1302
	1000	500	0.3261
	1000	500	0.2942
	1000	490, 509	0.1376, 0.4882
	1000	491, 510	0.0912, 0.1333
	1000	500	0.2532
	1000	500	0.121
	1000	456, 534, 544	0.343, 0.2621, 0.3509
	1000	404, 513, 596	0.4842, 0.1254, 0.3895
	1000	466, 534	0.1086, 0.1555
	1700	307, 354, 503, 562, 1119, 1394	0.086, 0.3328, 0.3836, 0.1164, 0.2654, 0.4146
	1000	396, 403, 605	0.1196, 0.3341, 0.0968
	1250	426, 434, 824	0.129, 0.38, 0.3097
	1000	500	0.1632
	1000	439, 562	0.3914, 0.1424
	1000	500	0.1353
	1000	500	0.1309
