## Supplementary material for "Forecasting histone methylation by Polycomb complexes with minute-scale precision": Table S3

### Sheet: Sheet1
Table S3. Parameter settings for loci in EZ2-2 cells (set 2)
	N	positionsPRE	oPRE (rounded to 4 decimals)
	1000	500	0.271
	1000	500	0.456
	1000	494, 507	0.3009, 0.4991
	1000	500	0.0987
	1250	257, 290, 673, 994	0.186, 0.2958, 0.201, 0.1318
	1000	468, 525, 532	0.1979, 0.144, 0.1619
	1250	459, 562, 791	0.3194, 0.4488, 0.3125
	1000	500	0.125
	1000	465, 534	0.2859, 0.2816
	1000	351, 650	0.418, 0.0975
	1250	625	0.4049
	1000	500	0.1046
	1700	594, 1094, 1105	0.1234, 0.187, 0.1325
	1000	500	0.2046
	1250	427, 605, 823	0.1444, 0.1517, 0.1139
	1000	500	0.175
	1000	319, 681	0.1759, 0.1554
	1700	447, 938, 1252	0.1782, 0.3038, 0.1558
	1000	463, 536	0.499, 0.2884
	1000	500	0.3954
	1000	500	0.1557
	1000	465, 497, 534	0.4885, 0.1686, 0.3366
	1000	500	0.1148
	1000	473, 526	0.2002, 0.1541
	1000	327, 361, 665, 672	0.3434, 0.3292, 0.3101, 0.347
	1000	500	0.1231
	1700	397, 512, 951, 1009, 1040, 1263, 1294, 1304	0.4111, 0.2983, 0.1633, 0.1192, 0.1919, 0.0991, 0.1099, 0.2119
	1000	500	0.1722
	1000	500	0.3691
	1000	476, 525	0.1954, 0.2901
	1000	500	0.1439
	1000	500	0.1293
	1000	439, 524, 561	0.2885, 0.9144, 0.3053
	1000	500	0.5615
	1000	500	0.1692
	1000	500	0.0947
	1000	452, 515, 547	0.0948, 0.1028, 0.1373
	1000	500	0.1054
	1000	413, 587	0.2824, 0.1097
	1700	382, 435, 744, 1318	0.2993, 0.1802, 0.1013, 0.1804
	1000	500	0.4934
	1000	500	0.2752
	1000	500	0.1417
	1000	500	0.1902
	1000	256, 744	0.4663, 0.2661
	1000	500	0.2495
	1000	437, 562	0.4449, 0.2909
	1000	500	0.119
	1000	402, 599	0.1326, 0.3016
	1700	527, 694, 946, 1162, 1174	0.1678, 0.3424, 0.2387, 0.1306, 0.2508
	1000	368, 632	0.3135, 0.1719
	1000	441, 559	0.4672, 0.2029
	1000	444, 555	0.2232, 0.0921
	1250	625	0.1948
	1000	491, 510	0.1272, 0.1793
	1000	461, 539	0.0906, 0.1429
	1000	308, 406, 691	0.339, 0.529, 0.1337
	1250	300, 665, 950	0.1819, 0.1572, 0.5154
	1250	268, 369, 723, 773, 983	0.2755, 0.3047, 0.1649, 0.7718, 0.4783
	1000	500	0.1257
	1000	423, 576	0.1967, 0.0961
	1000	473, 527	0.788, 1.0
	1000	362, 392, 638	0.1236, 0.239, 0.2532
	1000	446, 555	0.1706, 0.0887
	1000	396, 595, 605	0.0929, 0.1118, 0.1813
	1000	500	0.2245
	1250	549, 561, 701	0.4287, 0.2424, 0.3865
	1000	406, 594	0.1702, 0.1595
	1000	444, 502, 557	0.2867, 0.1201, 0.1948
	2500	482, 833, 1108, 1213, 1312, 1439, 1514, 1537, 1614, 1732, 1811, 1894, 1961, 2017	0.4917, 0.5644, 0.4715, 0.3745, 0.7424, 0.4168, 0.6386, 0.1532, 0.4188, 0.2471, 0.1486, 0.685, 0.1996, 0.196
	1000	500	0.109
	1000	500	0.1331
	1700	325, 644, 714, 792, 1019, 1376	0.239, 0.2222, 0.5227, 0.1226, 0.2311, 0.1628
	1000	500	0.3496
	1000	459, 540	0.2374, 0.1302
	1000	390, 609	0.3261, 0.1913
	1000	500	0.2942
	1000	490, 509	0.1376, 0.4882
	1000	491, 510	0.0912, 0.1333
	1000	500	0.2532
	1000	500	0.121
	1000	500	0.1893
	1250	581, 659, 669	0.343, 0.2621, 0.3509
	1000	404, 513, 596	0.4842, 0.1254, 0.3895
	1000	466, 534	0.1086, 0.1555
	2500	707, 754, 903, 962, 1519, 1794	0.086, 0.3328, 0.3836, 0.1164, 0.2654, 0.4146
	1000	396, 403, 605	0.1196, 0.3341, 0.0968
	1000	301, 309, 699	0.129, 0.38, 0.3097
	1000	500	0.1632
	1000	439, 562	0.3914, 0.1424
	1000	500	0.1353
	1000	500	0.1309
